# HIC1 interacts with FOXP3 multi protein complex: a novel mechanism to regulate human regulatory T cell differentiation and function

**DOI:** 10.1101/2023.05.15.540505

**Authors:** Syed Bilal Ahmad Andrabi, Kedar Batkulwar, Santosh D. Bhosale, Robert Moulder, Meraj Hasan Khan, Tanja Buchacher, Mohd Moin Khan, Ilona Arnkil, Omid Rasool, Alexander Marson, Ubaid Ullah Kalim, Riitta Lahesmaa

## Abstract

Transcriptional repressor, hypermethylated in cancer 1 (HIC1) participates in a range of important biological processes, such as tumor repression, immune suppression, embryonic development and epigenetic gene regulation. Further to these, we previously demonstrated that HIC1 provides a significant contribution to the function and development of regulatory T (Treg) cells. However, the mechanism by which it regulates these processes was not apparent. To address this question, we used affinity-purification mass spectrometry to characterize the HIC1 Interactome in human Treg cells. Altogether 61 high-confidence interactors were identified, including IKZF3, which is a key transcription factor in the development of Treg cells. The biological processes associated with these interacting proteins include protein transport, mRNA processing, non-coding (ncRNA) transcription and RNA metabolism. The results revealed that HIC1 is part of a FOXP3-RUNX1-CBFB protein complex that regulates Treg signature genes thus improving our understanding of HIC1 function during early Treg cell differentiation.

**Highlights:**

- Systematic characterization of HIC1 interactome in regulatory T cells by Affinity Purification-Mass Spectrometry
- HIC1 binds to the *RUNX1* promoter and regulates its expression
- HIC1-a part of FOXP3-RUNX1-CBFB transcriptional complex

**Graphical abstract:** 
