## Supplementary tabls for "HIC1 interacts with FOXP3 multi protein complex: a novel mechanism to regulate human regulatory T cell differentiation and function"

### Sheet: Table S1
Table S1. List of synthetic peptides used in SRM analysis
Protein accession number	Gene	Peptide	Precursor m/z	Isotope	Fragment m/z	Fragment type
Q6W2J9	BCOR	APEGGEGAQPVPGHAR	510.587	light	733.41, 537.289, 797.342	y7, y5, b9
Q6W2J9	BCOR	APEGGEGAQPVPGHAR	513.923	heavy	743.418, 547.297, 797.342	y7, y5, b9
Q6W2J9	BCOR	HLIPQESR	490.27	light	842.473, 729.388, 616.304	y7, y6, y5
Q6W2J9	BCOR	HLIPQESR	495.274	heavy	852.481, 739.397, 626.313	y7, y6, y5
Q9BZS1	FOXP3	ASDLLGAR	401.725	light	644.372, 529.345, 416.261, 303.177	y6, y5, y4, y3
Q9BZS1	FOXP3	ASDLLGAR	406.729	heavy	654.380, 539.353, 426.269, 313.185	y6, y5, y4, y3
Q9BZS1	FOXP3	GPGGTFQGR	438.72	light	722.358, 665.336, 608.315, 507.267	y7, y6, y5, y4
Q9BZS1	FOXP3	GPGGTFQGR	443.724	heavy	732.366, 675.344, 618.323, 517.275	y7, y6, y5, y4
Q9BZS1	FOXP3	VFEEPEDFLK	626.808	light	1006.47, 877.430, 748.387, 374.697	y8, y7, y6, y6
Q9BZS1	FOXP3	VFEEPEDFLK	630.816	heavy	1014.48, 885.444, 756.401, 378.704	y8, y7, y6, y6
Q01196	RUNX1	FTPPSTALSPGK	601.824	light	954.525, 857.472, 477.766, 429.239	y10, y9, y10, y9
Q01196	RUNX1	FTPPSTALSPGK	605.832	heavy	962.539, 865.486, 481.773, 433.247	y10, y9, y10, y9
Q01196	RUNX1	ITVDGPR	379.214	light	543.288, 444.220, 329.193	y5, y4, y3
Q01196	RUNX1	ITVDGPR	384.218	heavy	553.296, 454.228, 339.201	y5, y4, y3
Q01196	RUNX1	LDDQTKPGSLSFSER	560.613	light	979.484, 625.294, 196.100	y9, y5, y3
Q01196	RUNX1	LDDQTKPGSLSFSER	563.949	heavy	989.492, 635.302, 201.104	y9, y5, y3
Q01196	RUNX1	LSELEQLR	494.277	light	787.430, 658.388, 545.304, 416.261	y6, y5, y4, y3
Q01196	RUNX1	LSELEQLR	499.281	heavy	797.439, 668.396, 555.312, 426.269	y6, y5, y4, y3
Q01196	RUNX1	VSPHHPAPTPNPR	469.581	light	849.457, 681.367, 483.267, 193.610	y8, y6, y4, y3
Q01196	RUNX1	VSPHHPAPTPNPR	472.917	heavy	859.465, 691.376, 493.275, 198.615	y8, y6, y4, y3
Q01196	RUNX1	LSTAPDLTAFSDPR	745.878	light	1118.54, 906.467, 793.383, 692.336, 272.171	y10, y8, y7, y6, y2
Q01196	RUNX1	LSTAPDLTAFSDPR	750.882	heavy	1128.55, 916.476, 803.392, 702.344, 282.179	y10, y8, y7, y6, y2
Q13951	CBFB	EYVDLER	462.227	light	631.340, 532.272, 417.245	y5, y4, y3
Q13951	CBFB	EYVDLER	467.231	heavy	641.349, 542.280, 427.253	y5, y4, y3
Q13951	CBFB	GWIDLQR	444.24	light	644.372, 531.288, 416.261	y5, y4, y3
Q13951	CBFB	GWIDLQR	449.244	heavy	654.380, 541.296, 426.269	y5, y4, y3
Q13951	CBFB	AQQEDALAQQAFEEAR	902.927	light	1162.58, 1049.50, 978.463, 850.405	y10, y9, y8, y7
Q13951	CBFB	AQQEDALAQQAFEEAR	907.931	heavy	1172.59, 1059.50, 988.472, 860.413	y10, y9, y8, y7
Q13951	CBFB	AQQEDALAQQAFEEAR	602.287	light	850.405, 722.346, 651.309	y7, y6, y5
Q13951	CBFB	AQQEDALAQQAFEEAR	605.623	heavy	860.413, 732.355, 661.317	y7, y6, y5
Q13951	CBFB	VSQLLAVTGK	508.311	light	916.546, 701.455, 588.371, 475.287	y9, y7, y6, y5
Q13951	CBFB	VSQLLAVTGK	512.318	heavy	924.560, 709.469, 596.385, 483.301	y9, y7, y6, y5
Q9UKT9	IKZF3	STQEQSVPAESAAVLNDYSLTK	780.052	light	1123.59, 1052.56, 953.493, 840.409, 760.347	y10, y9, y8, y7, b7
Q9UKT9	IKZF3	STQEQSVPAESAAVLNDYSLTK	782.723	heavy	1131.61, 1060.57, 961.508, 848.423, 760.347	y10, y9, y8, y7, b7
Q9UKT9	IKZF3	EYNEYENIK	601.272	light	909.431, 666.345, 503.282, 374.239	y7, y5, y4, y3
Q9UKT9	IKZF3	EYNEYENIK	605.279	heavy	917.445, 674.359, 511.296, 382.253	y7, y5, y4, y3
Q9UKT9	IKZF3	HVVSFDSSRPTSGK	501.923	light	291.166, 634.317, 584.783, 237.134	y3, y12, y11, b2
Q9UKT9	IKZF3	HVVSFDSSRPTSGK	504.595	heavy	299.180, 638.324, 588.790, 237.134	y3, y12, y11, b2
Q9UKT9	IKZF3	TFLQSTDPGDTASAEAR	883.913	light	1277.56, 1089.48, 974.453, 705.352, 249.123	y13, y11, y10, y7, b2
Q9UKT9	IKZF3	TFLQSTDPGDTASAEAR	888.917	heavy	1287.56, 1099.48, 984.462, 715.360, 249.123	y13, y11, y10, y7, b2
P35222	CTNNB1	AIPELTK	386.234	light	587.339, 490.287, 361.244, 248.160	y5, y4, y3, y2
P35222	CTNNB1	AIPELTK	390.241	heavy	595.354, 498.301, 369.258, 256.174	y5, y4, y3, y2
P35222	CTNNB1	EGLLAIFK	445.771	light	591.386, 478.302, 407.265, 294.181	y5, y4, y3, y2
P35222	CTNNB1	EGLLAIFK	449.778	heavy	599.400, 486.316, 415.279, 302.195	y5, y4, y3, y2
P35222	CTNNB1	LLWTTSR	438.751	light	763.409, 650.325, 464.246, 363.198	y6, y5, y4, y3
P35222	CTNNB1	LLWTTSR	443.755	heavy	773.417, 660.333, 474.254, 373.206	y6, y5, y4, y3
P35222	CTNNB1	NEGVATYAAAVLFR	741.391	light	1082.59, 1011.56, 747.451, 301.114	y10, y9, y7, b3
P35222	CTNNB1	NEGVATYAAAVLFR	746.395	heavy	1092.60, 1021.57, 757.459, 301.114	y10, y9, y7, b3
Q14526	HIC1	GGGGGGGGYAPYGRPGR	498.24	light	632.812, 604.301, 575.791, 437.238, 401.719	y13, y12, y11, y8, y7
Q14526	HIC1	GGGGGGGGYAPYGRPGR	501.576	heavy	637.816, 609.306, 580.795, 442.242, 406.723	y13, y12, y11, y8, y7
Q14526	HIC1	HEPGLGSYGDELGR	743.85	light	1220.59, 953.432, 474.267, 610.798, 267.108	y12, y9, y4, y12, b2
Q14526	HIC1	HEPGLGSYGDELGR	748.854	heavy	1230.59, 963.440, 484.275, 615.803, 267.108	y12, y9, y4, y12, b2
Q14526	HIC1	HEPGLGSYGDELGR	496.236	light	646.315, 474.267, 345.224, 267.108, 421.183	y6, y4, y3, b2, b4
Q14526	HIC1	HEPGLGSYGDELGR	499.572	heavy	656.323, 484.275, 355.232, 267.108, 421.183	y6, y4, y3, b2, b4
Q14526	HIC1	LTAEQLSLK	501.795	light	889.498, 788.451, 717.414, 347.228, 215.139	y8, y7, y6, y3, b2
Q14526	HIC1	LTAEQLSLK	505.802	heavy	897.513, 796.465, 725.428, 355.243, 215.139	y8, y7, y6, y3, b2
Q14526	HIC1	AAAAELLAQTTHFLHDPK	645.343	light	244.165, 147.112, 647.830, 143.081, 214.118	y2, y1, y11, b2, b3
Q14526	HIC1	AAAAELLAQTTHFLHDPK	648.014	heavy	252.179, 155.127, 651.837, 143.081, 214.118	y2, y1, y11, b2, b3
Q14526	HIC1	VALESLYPLAK	602.353	light	920.508, 791.466, 591.350, 428.286, 171.112	y8, y7, y5, y4, b2
Q14526	HIC1	VALESLYPLAK	606.36	heavy	928.522, 799.480, 599.364, 436.300, 171.112	y8, y7, y5, y4, b2
C9JTX5	ACTB	AGFAGDDAPR	488.728	light	701.321, 630.284, 343.208, 424.698, 276.134	y7, y6, y3, y8, b3
C9JTX5	ACTB	AGFAGDDAPR	493.732	heavy	711.329, 640.292, 353.217, 429.702, 276.134	y7, y6, y3, y8, b3
C9JTX5	ACTB	AVFPSIVGR	473.279	light	775.446, 628.377, 388.226, 314.692, 171.112	y7, y6, y7, y6, b2
C9JTX5	ACTB	AVFPSIVGR	478.284	heavy	785.454, 638.385, 393.230, 319.696, 171.112	y7, y6, y7, y6, b2
NA	MSRT1	LGGNETQVR	492.261	heavy	870.430, 813.408, 513.301	y8, y7, y4
NA	MSRT1	AEFAEVSK	444.731	heavy	688.375, 541.307, 201.086	y6, y5, b2
NA	MSRT1	SGFSSVSVSR	511.761	heavy	731.392, 644.360, 458.259	y7, y6, y4
NA	MSRT1	ADEGISFR	452.724	heavy	718.375, 589.333, 419.227	y6, y5, y3
NA	MSRT1	DISLSDYK	474.742	heavy	720.365, 520.249, 318.190	y6, y4, y2
NA	MSRT1	LVNEVTEFAK	579.318	heavy	945.476, 603.322, 213.159	y8, y5, b2
NA	MSRT1	DQGGELLSLR	549.295	heavy	854.496, 611.411, 244.092	y8, y5, b2
NA	MSRT1	GLFIIDDK	464.765	heavy	758.417, 498.264, 270.153	y6, y4, y2
NA	MSRT1	YWGVASFLQK	603.823	heavy	857.497, 701.407, 350.149	y8, y6, b2
NA	MSRT1	TDELFQIEGLKEELAYLR	726.384	heavy	859.971, 217.081, 346.124	y14, b2, b3
NA	MSRT1	AVQQPDGLAVLGIFLK	838.995	heavy	1250.75, 171.112, 299.171	y12, b2, b3
NA	MSRT1	LGEYGFQNAL	559.783	heavy	210.156, 139.119, 300.166	y2, y1, y5

### Sheet: Table S2
Primers for Chipmentation PCR (IDT)
HIC1 on RUNX1_ChqP5L	5,-GCTGCTCAACTCCCAACAA-3,
HIC1 on RUNX1_ChqP5R	5,-GGTTTGGGGATGTTGGTTAAG-3,

### Sheet: Table S3
Table S1. List of HIC1 interactors
Genes	UniProt IDs	Protein names	Razor + unique peptides	Sequence coverage [%]	Mol. weight [kDa]	MS/MS count	MiST score
HIC1	Q14526	Hypermethylated in cancer 1 protein (Hic-1) (Zinc finger and BTB domain-containing protein 29)	35	55	76508	424	0.99134
KTN1	Q86UP2	Kinectin (CG-1 antigen) (Kinesin receptor)	207	90.1	156275	4916	0.99091
EPRS	P07814	Bifunctional glutamate/proline--tRNA ligase (Bifunctional aminoacyl-tRNA synthetase) (Cell proliferation-inducing gene 32 protein) (Glutamatyl-prolyl-tRNA synthetase) [Includes: Glutamate--tRNA ligase (EC 6.1.1.17) (Glutamyl-tRNA synthetase) (GluRS); Proline--tRNA ligase (EC 6.1.1.15) (Prolyl-tRNA synthetase)]	123	78.3	170591	1526	0.98535
KARS	Q15046	Lysine--tRNA ligase (EC 2.7.7.-) (EC 6.1.1.6) (Lysyl-tRNA synthetase) (LysRS)	46	74.4	68048	508	0.98349
SDCBP	O00560	Syntenin-1 (Melanoma differentiation-associated protein 9) (MDA-9) (Pro-TGF-alpha cytoplasmic domain-interacting protein 18) (TACIP18) (Scaffold protein Pbp1) (Syndecan-binding protein 1)	5	30.5	32444	22	0.97867
MARS	P56192	Methionine--tRNA ligase, cytoplasmic (EC 6.1.1.10) (Methionyl-tRNA synthetase) (MetRS)	39	53.8	101116	210	0.97391
LARS	Q9P2J5	Leucine--tRNA ligase, cytoplasmic (EC 6.1.1.4) (Leucyl-tRNA synthetase) (LeuRS)	31	32.5	134466	119	0.97277
POLR2E	P19388	DNA-directed RNA polymerases I, II, and III subunit RPABC1 (RNA polymerases I, II, and III subunit ABC1) (DNA-directed RNA polymerase II 23 kDa polypeptide) (DNA-directed RNA polymerase II subunit E) (RPB5 homolog) (XAP4)	7	39	24551	50	0.96085
EEF1E1	O43324	Eukaryotic translation elongation factor 1 epsilon-1 (Aminoacyl tRNA synthetase complex-interacting multifunctional protein 3) (Elongation factor p18) (Multisynthase complex auxiliary component p18)	13	74.1	19811	148	0.95928
AIMP1	Q12904	Aminoacyl tRNA synthase complex-interacting multifunctional protein 1 (Multisynthase complex auxiliary component p43) [Cleaved into: Endothelial monocyte-activating polypeptide 2 (EMAP-2) (Endothelial monocyte-activating polypeptide II) (EMAP-II) (Small inducible cytokine subfamily E member 1)]	30	84.9	34353	423	0.95031
NSF	P46459	Vesicle-fusing ATPase (EC 3.6.4.6) (N-ethylmaleimide-sensitive fusion protein) (NEM-sensitive fusion protein) (Vesicular-fusion protein NSF)	9	14.7	82594	31	0.94209
STIM2	Q9P246	Stromal interaction molecule 2	26	42.9	83971	263	0.93982
GOLGA4	Q13439	Golgin subfamily A member 4 (256 kDa golgin) (Golgin-245) (Protein 72.1) (Trans-Golgi p230)	111	53.6	261140	716	0.93785
POLR2A	P24928	DNA-directed RNA polymerase II subunit RPB1 (RNA polymerase II subunit B1) (EC 2.7.7.6) (DNA-directed RNA polymerase II subunit A) (DNA-directed RNA polymerase III largest subunit) (RNA-directed RNA polymerase II subunit RPB1) (EC 2.7.7.48)	42	28.2	217176	152	0.93467
BCOR	Q6W2J9	BCL-6 corepressor (BCoR)	7	6.6	192189	17	0.92539
NEURL4	Q96JN8	Neuralized-like protein 4	9	7.2	166907	19	0.92434
CDR2	Q01850	Cerebellar degeneration-related protein 2 (Major Yo paraneoplastic antigen) (Paraneoplastic cerebellar degeneration-associated antigen)	10	41.6	51855	74	0.92394
GCFC2	P16383	Intron Large complex component GCFC2 (GC-rich sequence DNA-binding factor) (GC-rich sequence DNA-binding factor 2) (Transcription factor 9) (TCF-9)	11	16.3	89385	31	0.92176
RPRD1B	Q9NQG5	Regulation of nuclear pre-mRNA domain-containing protein 1B (Cell cycle-related and expression-elevated protein in tumor)	36	86.8	36900	426	0.92173
COG3	Q96JB2	Conserved oligomeric Golgi complex subunit 3 (COG complex subunit 3) (Component of oligomeric Golgi complex 3) (Vesicle-docking protein SEC34 homolog) (p94)	8	9.7	94096	15	0.91972
RBM33	Q96EV2	RNA-binding protein 33 (Proline-rich protein 8) (RNA-binding motif protein 33)	3	3.4	129986	4	0.91602
POLR2C	P19387	DNA-directed RNA polymerase II subunit RPB3 (RNA polymerase II subunit 3) (RNA polymerase II subunit B3) (DNA-directed RNA polymerase II 33 kDa polypeptide) (RPB33) (DNA-directed RNA polymerase II subunit C) (RPB31)	7	38.2	31441	23	0.91264
RPRD2	Q5VT52	Regulation of nuclear pre-mRNA domain-containing protein 2	4	4	156020	16	0.91243
DARS	P14868	Aspartate--tRNA ligase, cytoplasmic (EC 6.1.1.12) (Aspartyl-tRNA synthetase) (AspRS) (Cell proliferation-inducing gene 40 protein)	39	79	57136	587	0.91073
POLR2B	P30876	DNA-directed RNA polymerase II subunit RPB2 (EC 2.7.7.6) (DNA-directed RNA polymerase II 140 kDa polypeptide) (DNA-directed RNA polymerase II subunit B) (RNA polymerase II subunit 2) (RNA polymerase II subunit B2)	22	27.4	133897	97	0.90494
QARS	P47897	Glutamine--tRNA ligase (EC 6.1.1.18) (Glutaminyl-tRNA synthetase) (GlnRS)	66	82.3	87799	604	0.90351
RARS	P54136	Arginine--tRNA ligase, cytoplasmic (EC 6.1.1.19) (Arginyl-tRNA synthetase) (ArgRS)	58	73.3	75379	632	0.89978
PRPF3	O43395	U4/U6 small nuclear ribonucleoprotein Prp3 (Pre-mRNA-splicing factor 3) (hPrp3) (U4/U6 snRNP 90 kDa protein)	3	6	77529	7	0.8978
SCRIB	Q14160	Protein scribble homolog (Scribble) (hScrib) (Protein LAP4)	45	36.1	174915	253	0.88706
KCTD10	Q9H3F6	BTB/POZ domain-containing adapter for CUL3-mediated RhoA degradation protein 3 (hBACURD3) (BTB/POZ domain-containing protein KCTD10) (Potassium channel tetramerization domain-containing protein 10)	8	29.4	35432	44	0.88378
COG1	Q8WTW3	Conserved oligomeric Golgi complex subunit 1 (COG complex subunit 1) (Component of oligomeric Golgi complex 1)	9	11.2	108978	23	0.88002
SHKBP1	Q8TBC3	SH3KBP1-binding protein 1 (SETA-binding protein 1)	10	21.8	76344	38	0.8783
CBFB	Q13951	Core-binding factor subunit beta (CBF-beta) (Polyomavirus enhancer-binding protein 2 beta subunit) (PEA2-beta) (PEBP2-beta) (SL3-3 enhancer factor 1 subunit beta) (SL3/AKV core-binding factor beta subunit)	7	41.2	21508	29	0.87718
SH3KBP1	Q96B97	SH3 domain-containing kinase-binding protein 1 (CD2-binding protein 3) (CD2BP3) (Cbl-interacting protein of 85 kDa) (Human Src family kinase-binding protein 1) (HSB-1)	12	23.8	73126	37	0.87519
IARS	P41252	Isoleucine--tRNA ligase, cytoplasmic (EC 6.1.1.5) (Isoleucyl-tRNA synthetase) (IRS) (IleRS)	75	63.9	144498	674	0.84303
THOC7	Q6I9Y2	THO complex subunit 7 homolog (Functional spliceosome-associated protein 24) (fSAP24) (Ngg1-interacting factor 3-like protein 1-binding protein 1) (NIF3L1-binding protein 1) (hTREX30)	3	19.6	23743	14	0.84143
EEF1G	P26641	Elongation factor 1-gamma (EF-1-gamma) (eEF-1B gamma)	11	33.2	50119	41	0.8366
RPLP1	P05386	60S acidic ribosomal protein P1 (Large ribosomal subunit protein P1)	3	79.8	11514	31	0.83095
RUNX1	Q01196	Runt-related transcription factor 1 (Acute myeloid leukemia 1 protein) (Core-binding factor subunit alpha-2) (CBF-alpha-2) (Oncogene AML-1) (Polyomavirus enhancer-binding protein 2 alpha B subunit) (PEA2-alpha B) (PEBP2-alpha B) (SL3-3 enhancer factor 1 alpha B subunit) (SL3/AKV core-binding factor alpha B subunit)	9	25.2	48737	48	0.82894
ZC3HAV1	Q7Z2W4	Zinc finger CCCH-type antiviral protein 1 (ADP-ribosyltransferase diphtheria toxin-like 13) (ARTD13) (Inactive Poly [ADP-ribose] polymerase 13) (PARP13) (Zinc finger CCCH domain-containing protein 2) (Zinc finger antiviral protein) (ZAP)	4	6.2	101431	18	0.81691
NOP2	P46087	Probable 28S rRNA (cytosine(4447)-C(5))-methyltransferase (EC 2.1.1.-) (Nucleolar protein 1) (Nucleolar protein 2 homolog) (Proliferating-cell nucleolar antigen p120) (Proliferation-associated nucleolar protein p120)	5	8.1	89302	8	0.813
SLTM	Q9NWH9	SAFB-like transcription modulator (Modulator of estrogen-induced transcription)	9	7.7	117148	19	0.81042
SRRM2	Q9UQ35	Serine/arginine repetitive matrix protein 2 (300 kDa nuclear matrix antigen) (Serine/arginine-rich splicing factor-related nuclear matrix protein of 300 kDa) (SR-related nuclear matrix protein of 300 kDa) (Ser/Arg-related nuclear matrix protein of 300 kDa) (Splicing coactivator subunit SRm300) (Tax-responsive enhancer element-binding protein 803) (TaxREB803)	39	20.2	299615	243	0.80428
SUPT6H	Q7KZ85	Transcription elongation factor SPT6 (hSPT6) (Histone chaperone suppressor of Ty6) (Tat-cotransactivator 2 protein) (Tat-CT2 protein)	6	5.6	199073	13	0.80243
DYNLL1	P63167	Dynein light chain 1, cytoplasmic (8 kDa dynein light chain) (DLC8) (Dynein light chain LC8-type 1) (Protein inhibitor of neuronal nitric oxide synthase) (PIN)	3	36	10366	16	0.80204
DHX30	Q7L2E3	ATP-dependent RNA helicase DHX30 (EC 3.6.4.13) (DEAH box protein 30)	10	12.6	133938	16	0.7946
HACD3	Q9P035	Very-long-chain (3R)-3-hydroxyacyl-CoA dehydratase 3 (EC 4.2.1.134) (3-hydroxyacyl-CoA dehydratase 3) (HACD3) (Butyrate-induced protein 1) (B-ind1) (hB-ind1) (Protein-tyrosine phosphatase-like A domain-containing protein 1)	3	16	43160	10	0.79329
RDX	P35241	Radixin	6	34.3	68564	16	0.7909
BCLAF1	Q9NYF8	Bcl-2-associated transcription factor 1 (Btf) (BCLAF1 and THRAP3 family member 1)	49	44	106122	423	0.78727
AIMP2	Q13155	Aminoacyl tRNA synthase complex-interacting multifunctional protein 2 (Multisynthase complex auxiliary component p38) (Protein JTV-1)	16	71.6	35349	166	0.78658
POLDIP3	Q9BY77	Polymerase delta-interacting protein 3 (46 kDa DNA polymerase delta interaction protein) (p46) (S6K1 Aly/REF-like target) (SKAR)	17	51.3	46089	60	0.78116
RBM8A	Q9Y5S9	RNA-binding protein 8A (Binder of OVCA1-1) (BOV-1) (RNA-binding motif protein 8A) (RNA-binding protein Y14) (Ribonucleoprotein RBM8A)	7	54	19889	65	0.77986
SRSF1	Q07955	Serine/arginine-rich splicing factor 1 (Alternative-splicing factor 1) (ASF-1) (Splicing factor, arginine/serine-rich 1) (pre-mRNA-splicing factor SF2, P33 subunit)	5	24.6	27745	30	0.77541
HERC2	O95714	E3 ubiquitin-protein ligase HERC2 (EC 2.3.2.26) (HECT domain and RCC1-like domain-containing protein 2) (HECT-type E3 ubiquitin transferase HERC2)	24	7.5	527228	57	0.77329
EIF4A3	P38919	Eukaryotic initiation factor 4A-III (eIF-4A-III) (eIF4A-III) (EC 3.6.4.13) (ATP-dependent RNA helicase DDX48) (ATP-dependent RNA helicase eIF4A-3) (DEAD box protein 48) (Eukaryotic initiation factor 4A-like NUK-34) (Eukaryotic translation initiation factor 4A isoform 3) (Nuclear matrix protein 265) (NMP 265) (hNMP 265) [Cleaved into: Eukaryotic initiation factor 4A-III, N-terminally processed]	7	21.2	46871	57	0.76571
LRCH1	Q9Y2L9	Leucine-rich repeat and calponin homology domain-containing protein 1 (Calponin homology domain-containing protein 1) (Neuronal protein 81) (NP81)	3	4.5	80875	10	0.75567
DPM1	O60762	Dolichol-phosphate mannosyltransferase subunit 1 (EC 2.4.1.83) (Dolichol-phosphate mannose synthase subunit 1) (DPM synthase subunit 1) (Dolichyl-phosphate beta-D-mannosyltransferase subunit 1) (Mannose-P-dolichol synthase subunit 1) (MPD synthase subunit 1)	6	23.5	29634	26	0.75499
WTAP	Q15007	Pre-mRNA-splicing regulator WTAP (Female-lethal(2)D homolog) (hFL(2)D) (WT1-associated protein) (Wilms tumor 1-associating protein)	7	23.7	44244	29	0.75295
SEC61B	P60468	Protein transport protein Sec61 subunit beta	2	25	9974	27	0.75288
FXR1	P51114	RNA-binding protein FXR1 (FMR1 autosomal homolog 1) (hFXR1p)	9	13.8	69721	29	0.75183
IKZF3	Q9UKT9	Zinc finger protein Aiolos (Ikaros family zinc finger protein 3)	9	21	58023	25	0.75126
TBL2	Q9Y4P3	Transducin beta-like protein 2 (WS beta-transducin repeats protein) (WS-betaTRP) (Williams-Beuren syndrome chromosomal region 13 protein)	12	27.3	49798	33	0.75092
Genes		Protein names	Razor + unique peptides		Mol. weight [kDa]	MS/MS count	MiST score
VCP		Transitional endoplasmic reticulum ATPase	97		89.321	2210	0.99235
FAM120A		Constitutive coactivator of PPAR-gamma-like protein 1	28		121.89	173	0.85321
NUFIP2		Nuclear fragile X mental retardation-interacting protein 2	24		76.12	187	0.75089
EIF4G1		Eukaryotic translation initiation factor 4 gamma 1	23		175.49	122	0.94104
DHX9		ATP-dependent RNA helicase A	21		140.96	108	0.87061
FOSL2		Fos-related antigen 2	19		35.193	319	0.97427
FXR2		Fragile X mental retardation syndrome-related protein 2	17		74.222	107	0.85625
SIRT1		NAD-dependent protein deacetylase sirtuin-1;SirtT1 75 kDa fragment	17		81.68	87	0.98093
JUNB		Transcription factor jun-B	16		35.879	350	0.981
TFG		Protein TFG	16		43.447	302	0.87352
ADD1		Alpha-adducin	15		80.954	84	0.94538
CAPRIN1		Caprin-1	14		78.365	195	0.86131
ASPSCR1		Tether containing UBX domain for GLUT4	14		60.182	79	0.97665
ADD3		Gamma-adducin	14		79.154	76	0.94421
PPM1G		Protein phosphatase 1G	13		59.271	76	0.85112
MYO1B		Unconventional myosin-Ib	13		131.98	28	0.83769
HNRNPH1		Heterogeneous nuclear ribonucleoprotein H;Heterogeneous nuclear ribonucleoprotein H, N-terminally processed	13		49.229	157	0.90503
DHX15		Pre-mRNA-splicing factor ATP-dependent RNA helicase DHX15	12		90.932	45	0.94693
SMTN		Smoothelin	12		99.058	45	0.95554
TCOF1		Treacle protein	12		152.1	35	0.93427
SERBP1		Plasminogen activator inhibitor 1 RNA-binding protein	12		44.965	129	0.76439
COP1		E3 ubiquitin-protein ligase RFWD2	12		80.473	71	0.98527
CORO1C		Coronin-1C	12		53.248	60	0.85249
HSPH1		Heat shock protein 105 kDa	11		96.864	28	0.96203
TMPO		Lamina-associated polypeptide 2, isoform alpha;Thymopoietin;Thymopentin	10		75.491	33	0.7947
ILF2		Interleukin enhancer-binding factor 2	10		43.062	62	0.90736
IFI16		Gamma-interferon-inducible protein 16	10		88.255	69	0.88459
LARP4		La-related protein 4	10		80.595	70	0.76141
EPSTI1		Epithelial-stromal interaction protein 1	10		36.793	76	0.97909
PRRC2A		Protein PRRC2A	9		228.86	24	0.7672
PRKRA		Interferon-inducible double-stranded RNA-dependent protein kinase activator A	8		34.404	40	0.90264
MYL6B		Myosin light chain 6B	8		22.764	50	0.82815
JUND		Transcription factor jun-D	8		35.173	131	0.9865
RCC2		Protein RCC2	8		56.084	34	0.83503
PPP1R12A		Protein phosphatase 1 regulatory subunit 12A	6		115.28	28	0.91134
STAU1		Double-stranded RNA-binding protein Staufen homolog 1	6		63.182	8	0.87996
JUN		Transcription factor AP-1	6		35.675	50	0.99025
SRI		Sorcin	6		21.676	32	0.88851
STK40		Serine/threonine-protein kinase 40	6		49.001	22	0.98873
UNC45A		Protein unc-45 homolog A	6		103.08	16	0.85738
VAPA		Vesicle-associated membrane protein-associated protein A	6		27.893	32	0.85689
MYO1D		Unconventional myosin-Id	5		116.2	13	0.97849
SPTBN1		Spectrin beta chain, non-erythrocytic 1	5		274.61	17	0.90436
STRAP		Serine-threonine kinase receptor-associated protein	5		38.438	8	0.87941
ABLIM1		Actin-binding LIM protein 1	4		87.687	15	0.88743
EIF4E		Eukaryotic translation initiation factor 4E	4		25.097	22	0.76818
BAG6		Large proline-rich protein BAG6	4		119.41	24	0.87838
CAPZA2		F-actin-capping protein subunit alpha-2	4		32.949	15	0.92648
ADAR		Double-stranded RNA-specific adenosine deaminase	4		136.06	13	0.87417
RUNX1		Runt-related transcription factor 1	4		48.736	10	0.94107
FLII		Protein flightless-1 homolog	4		144.75	6	0.83391
ARHGAP30		Rho GTPase-activating protein 30	4		118.58	8	0.99387
RPL36		60S ribosomal protein L36	4		12.254	38	0.78562
AHCYL1		Putative adenosylhomocysteinase 2;Putative adenosylhomocysteinase 3	3		58.951	11	0.99069
CD48		CD48 antigen	3		27.683	11	0.75867
CD5		T-cell surface glycoprotein CD5	2		54.577	3	0.98953
EIF2AK2		Interferon-induced, double-stranded RNA-activated protein kinase	2		62.094	2	0.87294
EIF2S3		Eukaryotic translation initiation factor 2 subunit 3;Putative eukaryotic translation initiation factor 2 subunit 3-like protein	2		51.109	4	0.86407
MKI67		Antigen KI-67	2		358.69	9	0.862
HNRNPH2		Heterogeneous nuclear ribonucleoprotein H2	2		49.263	2	0.99279
PPP1CB		Serine/threonine-protein phosphatase PP1-beta catalytic subunit	2		37.186	13	0.97876
EIF3I		Eukaryotic translation initiation factor 3 subunit I	2		36.501	7	0.89208
NPLOC4		Nuclear protein localization protein 4 homolog	2		68.119	3	0.99334
FAM104A		Protein FAM104A	2		19.484	9	0.9803
LSG1		Large subunit GTPase 1 homolog	2		75.225	9	0.94639
DBNL		Drebrin-like protein	2		48.207	2	0.98472
RBM8A		RNA-binding protein 8A	2		19.889	20	0.87147

### Sheet: Table S4
Table S4. Gene ontology - Molecular function analysis of HIC1 interactors
# Background genes	# Genes	GO Biological Process	FDR value	Genes associated with process	Term name	-log(FDR)
46	11	tRNA aminoacylation for protein translation	2.59e-13	AIMP2|RARS|MARS|DARS|QARS|KARS|EPRS|IARS|EEF1E1|LARS|AIMP1	GO:0006418	16.6946
1584	30	RNA metabolic process	2.59e-13	POLR2C|AIMP2|RARS|SRSF1|MARS|DARS|EIF4A3|THOC7|SRRM2|QARS|PRPF3|GCFC2|SUPT6H|KARS|RPLP1|WTAP|EPRS|RPRD2|RPRD1B|IARS|EEF1E1|POLR2B|NOP2|LARS|AIMP1|POLDIP3|CBFB|RBM8A|POLR2E|POLR2A	GO:0016070	16.1343
396	13	RNA splicing	2.84e-07	POLR2C|SRSF1|EIF4A3|THOC7|SRRM2|PRPF3|GCFC2|SUPT6H|WTAP|POLR2B|RBM8A|POLR2E|POLR2A	GO:0008380	9.41908
83	7	mRNA 3-end processing	6.66e-06	SRSF1|EIF4A3|THOC7|RPRD2|RPRD1B|POLDIP3|RBM8A	GO:0031124	7.86967
95	7	ncRNA transcription	1.48e-05	POLR2C|MARS|RPRD2|RPRD1B|POLR2B|POLR2E|POLR2A	GO:0098781	7.4908
149	6	Regulation of mrna processing	0.0025	SRSF1|SUPT6H|FXR1|WTAP|SLTM|RBM8A	GO:0050684	5.02733
999	13	Intracellular protein transport	0.0033	SEC61B|COG3|SRSF1|SDCBP|HERC2|EIF4A3|THOC7|RPLP1|SCRIB|DYNLL1|NSF|POLDIP3|RBM8A	GO:0006886	4.87615
4813	30	Regulation of gene expression	0.0083	POLR2C|ZC3HAV1|SRSF1|MARS|EIF4A3|RUNX1|QARS|HIC1|GCFC2|SUPT6H|KARS|EEF1G|IKZF3|RPLP1|SCRIB|FXR1|WTAP|EPRS|RPRD1B|BCOR|SLTM|POLR2B|NOP2|RDX|POLDIP3|CBFB|BCLAF1|RBM8A|POLR2E|POLR2A	GO:0010468	4.35655
2	2	glutaminyl-tRNA aminoacylation	0.0102	QARS|LARS	GO:0006425	4.23136
215	6	Regulation of viral process	0.0111	POLR2C|ZC3HAV1|PTPLAD1|POLR2B|POLR2E|POLR2A	GO:0050792	4.15989
3696	25	Cellular protein metabolic process	0.0121	AIMP2|SEC61B|KCTD10|RARS|ZC3HAV1|COG3|HERC2|PTPLAD1|MARS|DARS|QARS|KARS|EEF1G|RPLP1|EPRS|DPM1|RPRD1B|IARS|BCOR|EEF1E1|LARS|AIMP1|KTN1|NEURL4|CBFB	GO:0044267	4.10735
4	2	Positive regulation of cd8-positive, alpha-beta t cell differentiation	0.0193	RUNX1|CBFB	GO:0043378	3.82391
33	3	intra-Golgi vesicle-mediated transport	0.0251	COG3|COG1|NSF	GO:0006891	3.69897
267	6	Establishment of protein localization to membrane	0.0274	SEC61B|SDCBP|RPLP1|GOLGA4|SCRIB|NSF	GO:0090150	3.65758
398	7	Regulation of translation	0.0339	EIF4A3|EEF1G|RPLP1|FXR1|EPRS|POLDIP3|RBM8A	GO:0006417	3.55284
186	5	Ribonucleoprotein complex assembly	0.0407	SRSF1|PRPF3|GCFC2|NOP2|DHX30	GO:0022618	3.46852
106	4	Positive regulation of response to dna damage stimulus	0.0475	HIC1|FXR1|EEF1E1|BCLAF1	GO:2001022	3.38722
